# Developmentally programmed nuclear pore complex replacement enables oocyte specification

**DOI:** 10.64898/2026.02.13.705775

**Authors:** Shruti Venkat, Tram Nguyen, Cecilia Blangini, Michelle Pollak, Karen Schindler, Maya Capelson, Prashanth Rangan

**Affiliations:** Department of Stem Cell Biology and Regenerative Medicine, Black Family Stem Cell Institute, Icahn School of Medicine at Mount Sinai, New York, NY 10029, USA; Cell and Molecular Biology Program, Department of Biology, San Diego State University, San Diego, CA 92182, USA; Department of Genetics, Rutgers, The State University of New Jersey, Piscataway, NJ 08854

**Keywords:** Nuclear pore complex, ESCRT-III, Vps4, oocyte specification, Drosophila, oogenesis, nuclear remodeling, maternal inheritance, cell fate transition

## Abstract

Oocytes endow embryos with molecular machinery essential for development, but not all maternal components are inherited indiscriminately. In Drosophila, surveillance pathways eliminate defective mitochondria and aberrant RNAs from the maternal pool. Whether stable nuclear structures, like nuclear pore complexes (NPCs), are similarly curated remains unknown. Here, we uncover a developmentally programmed NPC turnover pathway that renews NPCs during oocyte specification. NPC levels decline through a combination of passive dilution, driven by deferred nucleoporin expression, and active degradation mediated by the ESCRT-III/Vps4 pathway. This clearance is counterbalanced by subsequent de novo NPC synthesis. Failure to turn over NPCs results in aberrantly persistent germ cell gene expression and defective oocyte specification. These findings establish NPC renewal as a critical step in oocyte identity establishment and maternal provisioning.
