## Supplemental data for "Developmentally programmed nuclear pore complex replacement enables oocyte specification"

### Sheet: Nup Transcriptome 29
Gene	GSCs	log2(GSCs/GSCs)	4CC	log2(4CC/GSCs)	8CC	log2(8CC/GSCs)	16CC-2a1		16CC-2a2		16CC-2ab	log2(16CC/GSCs)	16CC-2b		16CC-3		16CC-St2
Nup107	1.05397	0	1.34296	0.349585	1.0423	-0.0160525	0.947909		1.01022		1.027	-0.0373976	1.05632		1.06034		0.864079
Nup154	0.454975	0	0.460802	0.0183607	0.446718	-0.0264211	0.241783		0.315072		0.357457	-0.348016	0.336897		0.305382		0.337896
Nup160	0.181075	0	0.214701	0.24574	0.0565322	-1.67944	0.140713		0.173174		0.190492	0.0731376	0.177286		0.157228		0.140633
Gp210	0.467947	0	0.633927	0.437972	0.50013	0.0959584	0.484906		0.539122		0.389498	-0.264728	0.709264		0.798222		0.667879
Nup44A	1.07296	0	1.22627	0.19268	1.21415	0.178359	1.0712		0.850275		0.801348	-0.421092	0.748502		0.705206		0.733112
Nup50	0.933725	0	1.20057	0.362651	1.06349	0.18774	0.765567		0.748097		1.07004	0.196598	0.867997		0.882572		0.742656
Mtor	1.10451	0	1.82624	0.725469	1.7737	0.683356	1.97503		1.74981		0.616386	-0.841499	0.787006		1.12579		1.32201
Nup54	0.671114	0	0.699086	0.0589127	0.417516	-0.684725	0.423526		0.535007		0.525817	-0.351995	0.448878		0.371444		0.495528
Nup188	0.211686	0	0.269348	0.347545	0.311508	0.557344	0.327502		0.276675		0.216092	0.0297168	0.209151		0.233329		0.292213
Nup62	1.69775	0	2.19582	0.371133	2.35504	0.472128	1.68346		1.41227		1.43396	-0.243615	1.44148		1.69347		1.49469
Nup75	0.782301	0	0.796732	0.0263698	0.633885	-0.303504	0.378049		0.435412		0.417021	-0.907603	0.432951		0.382298		0.475266
Nup214	0.344054	0	0.618903	0.847078	0.675182	0.97264	0.729471		0.693908		0.149249	-1.20491	0.302348		0.299023		0.442676
CG14712	0.115507	0	0.179963	0.639713	0.103565	-0.157445	0.0826809		0.0903285		0.0689376	-0.744623	0.0542414		0.0439305		0.0642937
Nup93-2	0.459613	0	0.636508	0.469758	0.716821	0.641194	0.688496		0.495273		0.387562	-0.245992	0.440921		0.461854		0.50473
Nup43	0.737446	0	0.677477	-0.122365	0.511186	-0.528687	0.264111		0.446961		0.451511	-0.707775	0.38158		0.251962		0.394817
Nup58	0.61454	0	1.13549	0.88573	0.839644	0.45027	0.722159		0.570164		0.643462	0.0663465	0.523865		0.715803		0.719642
Nup133	0.439732	0	0.495911	0.173455	0.673127	0.614253	0.74131		0.530391		0.320802	-0.454944	0.273051		0.404951		0.273894
Sec13	3.13123	0	3.45523	0.142051	2.64997	-0.240753	2.6972		2.43908		2.69817	-0.214751	2.33137		2.68881		2.69222
Nup98-96	0.26219	0	0.59645	1.18579	0.526859	1.0068	0.637972		0.523631		0.331134	0.336804	0.448256		0.328769		0.56068
Nup37	0.392589	0	0.458881	0.225101	0.547585	0.480062	0.388402		0.277984		0.163244	-1.26599	0.193258		0.20299		0.315184
CG16892 (Aladin)	0.732749	0	0.85985	0.230766	1.31363	0.842171	0.705697		0.510235		0.562919	-0.380392	0.795645		0.629237		0.421659
Nup93-1	0.433453	0	0.539357	0.315364	0.406906	-0.0911814	0.389391		0.462315		0.417469	-0.0542076	0.673953		0.540734		0.680976
Nup153	0.868029	0	1.25696	0.534125	1.20255	0.47028	0.777889		1.03447		0.454607	-0.933124	0.666802		1.05045		1.35813
Nup35	2.13785	0	3.33744	0.642579	2.89276	0.436285	2.06893		1.43552		0.967845	-1.14331	1.02474		1.20307		1.78252
Nup205	0.496837	0	0.896736	0.851911	0.856453	0.7856	0.762427		0.473204		0.439828	-0.175835	0.620575		0.423284		0.460258
Nup358	0.824002	0	1.26751	0.621279	0.935008	0.182331	0.814219		0.720705		0.80349	-0.0363673	0.888365		1.08797		0.990906
CG14215 (Elys)	0.193805	0	0.40373	1.05878	0.401285	1.05002	0.4925		0.563728		0.22255	0.199525	0.315052		0.361199		0.342741
mbo	0.643066	0	0.73796	0.198576	0.771839	0.263334	0.798409		0.668986		0.353101	-0.864888	0.401672		0.46891		0.724986
Ndc1	0.30855	0	0.384173	0.316251	0.125556	-1.29718	0.14515		0.147549		0.179306	-0.783083	0.312571		0.22109		0.229026

### Sheet: Nup Translatome 29
Gene	GSCs	log2(GSCs/GSCs)	CBs	log2(CBs/GSCs)	Cysts	log2(Cysts/GSCs)	Young WT	log2(Young WT/GSCs)
Nup214	0.404607	0	0.714529	0.82047	0.766426	0.921623	0.426241	0.0751454
Mtor	0.19062	0	0.454901	1.25485	0.661244	1.79449	0.291715	0.613863
Nup154	0.639573	0	1.0282	0.684945	1.3435	1.07081	0.439006	-0.542867
Sec13	0.99547	0	0.997215	0.00252671	1.36883	0.459495	1.08681	0.126647
Nup93-1	0.791118	0	0.940631	0.249736	1.83676	1.2152	0.625368	-0.339187
Nup107	1.63412	0	1.45931	-0.163221	2.37813	0.541318	1.12869	-0.533857
Aladin	1.12408	0	1.1893	0.0813782	2.6361	1.22967	1.0948	-0.0380685
Nup35	1.2137	0	1.13509	-0.0965971	1.86703	0.621335	1.02945	-0.237527
Elys	0.333255	0	0.638986	0.939158	1.3526	2.02104	0.455875	0.45201
Nup205	0.851226	0	0.919795	0.111771	1.51271	0.829521	0.606951	-0.487962
Nup44A	1.62653	0	1.64214	0.0137806	1.83773	0.176128	1.36482	-0.253081
Nup50	0.684444	0	0.883903	0.368955	1.16207	0.763692	0.739794	0.112191
Nup54	0.759377	0	1.05481	0.474096	1.08992	0.521331	0.664957	-0.191555
Nup188	0.549912	0	0.790016	0.522681	1.12633	1.03436	0.567444	0.0452792
Nup62	1.1006	0	1.14475	0.0567414	1.48306	0.430289	1.1119	0.0147306
Nup75	1.12999	0	1.09314	-0.0478207	1.44389	0.353661	0.719013	-0.652214
CG14712	0.534627	0	0.780299	0.545493	1.07032	1.00144	0.577019	0.110086
Nup93-2	1.14818	0	1.05992	-0.115381	1.56908	0.450576	0.823616	-0.4793
Nup43	1.2928	0	1.02025	-0.341582	1.92767	0.576359	0.622854	-1.05353
Nup58	0.965706	0	1.37828	0.513215	2.64017	1.45097	1.27805	0.404289
Nup133	0.814711	0	0.82736	0.0222266	1.05758	0.376402	0.672445	-0.276873
Nup98-96	0.439929	0	0.88753	1.01253	1.32568	1.59139	0.438466	-0.00480437
Nup37	0.827363	0	0.941654	0.186676	6.54588	2.984	0.769245	-0.105078
Nup153	0.171516	0	0.56168	1.7114	0.651281	1.92494	0.19708	0.200438
CG42390	0.445927	0	0.683906	0.616992	1.20068	1.42898	0.541242	0.279467
Nup160	0.541279	0	0.782788	0.532249	1.1298	1.06162	0.520269	-0.0571137
Gp210	0.597973	0	0.84711	0.502468	0.816353	0.449112	0.431542	-0.470579
mbo	0.87973	0	0.932714	0.0843726	1.20048	0.448474	0.627386	-0.487709
Ndc1	1.06647	0	1.15513	0.115209	1.4736	0.466499	0.893627	-0.2551
